# Single-cell transcriptomic landscape of the neuroimmune compartment in amyotrophic lateral sclerosis brain and spinal cord

**DOI:** 10.1101/2024.11.12.623183

**Authors:** John F. Tuddenham, Masashi Fujita, Anthony Khairallah, Claire Harbison, Xena E. Flowers, Guillermo Coronas-Samano, Silas Maniatis, Aidan Daly, Julie A. Schneider, Andrew F. Teich, Jean Paul G. Vonsattel, Peter A. Sims, Wassim Elyaman, Elizabeth M. Bradshaw, Hemali Phatnani, Neil Shneider, David A. Bennett, Philip L. De Jager, Serge Przedborski, Vilas Menon, Marta Olah

**Affiliations:** Department of Neurology, Columbia University Medical Center, New York, NY, USA; Center for Translational & Computational Neuroimmunology, Department of Neurology, Columbia University Irving Medical Center, New York, NY, USA; Taub Institute for Research on Alzheimer’s Disease and the Aging Brain, Columbia University Medical Center, New York, NY, USA, Department of Pathology and Cell Biology, Columbia University Medical Center, New York, NY, USA; Rush Alzheimer’s Disease Center, Rush University Medical Center, Chicago, IL, USA; Department of Systems Biology, Columbia University Medical Center, New York, NY, USA; Department of Biochemistry and Molecular Biophysics, Columbia University Medical Center, New York, NY, USA; Eleanor and Lou Gehrig ALS Center, Columbia University Medical Center, New York, USA; Center for Motor Neuron Biology and Disease, Columbia University Medical Center, New York, NY, USA; Center for Genomics of Neurodegenerative Disease, New York Genome Center, New York, NY, USA; Department of Pathology and Cell Biology, Columbia University Medical Center, New York, NY, USA; Department of Neuroscience, Columbia University Medical Center, New York, NY, USA; The Carol and Gene Ludwig Center for Research on Neurodegeneration, Columbia University, New York, NY, USA

**Author notes:** <u>Corresponding author:</u> Marta Olah, PhD.

## Abstract

Development of therapeutic approaches that target specific microglia responses in amyotrophic lateral sclerosis (ALS) is crucial due to the involvement of microglia in ALS progression. Our study identifies the predominant microglia subset in human ALS primary motor cortex and spinal cord as an undifferentiated phenotype with dysregulated respiratory electron transport. Moreover, we find that the interferon response microglia subset is enriched in donors with aggressive disease progression, while a previously described potentially protective microglia phenotype is depleted in ALS. Additionally, we observe an enrichment of non-microglial immune cell, mainly NK/T cells, in ALS central nervous system, primarily in the spinal cord. These findings pave the way for the development of microglia subset-specific therapeutic interventions to slow or even stop ALS progression.
