## Supplemental table 3 for "Single-cell transcriptomic landscape of the neuroimmune compartment in amyotrophic lateral sclerosis brain and spinal cord"

### Sheet: ALSvnon
	Cluster	metadata	chi-squared	df	p_val	p_val_BH	p_val_holm
Kruskal-Wallis chi-squared	1	ALS	23.7255	1	1.11101e-06	1.77762e-05	1.77762e-05
Kruskal-Wallis chi-squared1	2	ALS	14.3338	1	0.000153089	0.000816477	0.00214325
Kruskal-Wallis chi-squared2	3	ALS	10.449	1	0.00122715	0.00490858	0.0159529
Kruskal-Wallis chi-squared3	4	ALS	3.97289	1	0.0462385	0.092477	0.416146
Kruskal-Wallis chi-squared4	5	ALS	0.12549	1	0.723155	0.842052	1
Kruskal-Wallis chi-squared5	6	ALS	0.282486	1	0.595076	0.793435	1
Kruskal-Wallis chi-squared6	7	ALS	8.48852	1	0.00357393	0.00953049	0.0393133
Kruskal-Wallis chi-squared7	8	ALS	1.08284	1	0.298062	0.433545	1
Kruskal-Wallis chi-squared8	9	ALS	0.0877598	1	0.767045	0.842052	1
Kruskal-Wallis chi-squared9	10	ALS	0.0442428	1	0.833403	0.842052	1
Kruskal-Wallis chi-squared10	11	ALS	9.65473	1	0.00188864	0.00604366	0.0226637
Kruskal-Wallis chi-squared11	12	ALS	1.28617	1	0.256755	0.410808	1
Kruskal-Wallis chi-squared12	13	ALS	19.3519	1	1.0871e-05	8.69683e-05	0.000163066
Kruskal-Wallis chi-squared13	14	ALS	5.00734	1	0.02524	0.0576915	0.2524
Kruskal-Wallis chi-squared14	15	ALS	0.0397082	1	0.842052	0.842052	1
Kruskal-Wallis chi-squared15	16	ALS	3.60614	1	0.0575667	0.102341	0.460533

### Sheet: ALS_only_region
	Cluster	metadata	chi-squared	df	p_val	p_val_BH	p_val_holm
Kruskal-Wallis chi-squared	1	region	3.87222	3	0.275596	0.561266	1
Kruskal-Wallis chi-squared1	2	region	12.9242	3	0.00480344	0.0360258	0.0672482
Kruskal-Wallis chi-squared2	3	region	10.6283	3	0.0139153	0.0591504	0.180898
Kruskal-Wallis chi-squared3	4	region	2.4885	3	0.477373	0.685738	1
Kruskal-Wallis chi-squared4	5	region	4.96434	3	0.174427	0.436068	1
Kruskal-Wallis chi-squared5	6	region	3.67026	3	0.299342	0.561266	1
Kruskal-Wallis chi-squared6	7	region	0.51666	3	0.915216	0.915216	1
Kruskal-Wallis chi-squared7	8	region	2.35072	3	0.502875	0.685738	1
Kruskal-Wallis chi-squared8	9	region	0.617329	3	0.892454	0.915216	1
Kruskal-Wallis chi-squared9	10	region	2.08154	3	0.555656	0.69457	1
Kruskal-Wallis chi-squared10	11	region	21.6246	3	7.81e-05	0.00117121	0.00117121
Kruskal-Wallis chi-squared11	12	region	6.93137	3	0.0741178	0.222354	0.815296
Kruskal-Wallis chi-squared12	13	region	1.08093	3	0.781679	0.901938	1
Kruskal-Wallis chi-squared13	14	region	2.40625	3	0.492472	0.685738	1
Kruskal-Wallis chi-squared14	15	region	10.3556	3	0.0157735	0.0591504	0.189281
Kruskal-Wallis chi-squared15	16	region	NA	3	NA	NA	NA
