## Supplemental table 4 for "Single-cell transcriptomic landscape of the neuroimmune compartment in amyotrophic lateral sclerosis brain and spinal cord"

### Sheet: all
1	2	3	4	5	7	8	9	10	11	12	13	15
PDIA6	ITPR2	FOS	ISG15	IL1B	CD74	AIF1	STMN1	FGR	CD2	JCHAIN	CAMK2N1	APPL2
SPCS3	ZRANB2	JUN	IFI44L	CCL2	HLA-DRB1	UQCRB	HMGN2	S100A12	CD247	BANK1	C1orf61	HGSNAT
PDIA3	USP34	HSPB1	LY6E	TNFSF18	HLA-DQA1	FAU	CLSPN	CSTA	CD8A	MZB1	VSNL1	BCO2
PPIB	PRPF4B	HSPE1	IFIT3	HBEGF	HLA-DMA	PFDN5	NASP	NAMPT	CD8B	CD24	NRXN1	SPNS2
MYDGF	QKI	DUSP1	XAF1	CD83	CD68	ATP5G2	CKS1B	FCN1	PYHIN1	BLK	SPTBN1	CACNB4
CPVL	ATRX	HIST1H2BG	BST2	EGR1	HLA-DMB	NACA	NUCKS1	BCL2A1	NKG7	MS4A1	KIF5C	SLC39A10
VSIG4	ERICH1	HSPA1A	MX1	EGR2	ALOX5AP	ARPC3	CENPF	VCAN	GZMA	PDLIM1	CHN1	OSBPL11
CTSC	TAF1D	HSPA1B	IFI44L	EGR3	LIPA	COX4I1	RRM2	LYZ	IL7R	TCL1A	KIF1A	GAK
ASAH1	USP15	CEBPD	IFIT1	CH25H	TMEM59	CHCHD10	CKAP2L	LILRB3	SAMD3	IGHA1	UCHL1	GRID2
MGST2	MEF2A	DDIT4	OAS2	ARID5B	LAPTM4A	VAMP8	SGO2	MXD1	TRBC1	IGHD	SPARCL1	MRC2
PILRA	ADGRG1	UBC	IFI35	KDM6B	PILRA	GYPC	SMC4	LILRB2	F2R	IGHM	CPE	PKN2
TMED9	MAF	HSP90AA1	SP110	CCL3	LPAR5	SERP1	TACC3	S100A9	CD3E	CD79B	MAP1B	TANC1
EBI3	IL17RA	HSPA6	IRF7	CCL4	GRN	TOMM7	NSD2	NCF2	CD3D	FCER2	CAMK2A	PLK2
ADORA3	SON	IER5	TYW5	CCL3L3	TREM2	EEF1D	H2AFZ	G0S2	PRF1	FAM129C	CPLX2	RASGEF1C
LY86	STAB1	SLC2A3	SHISA5	CCL4L2	BCAP31	COMMD6	HMGB2	NAMPT	KLRD1	CD22	NTRK2	GCNT2
MS4A4A	AKAP9	BTG1	SBF2	FCGR1B	MS4A4A	PYCARD	CENPU	TIMP1	TRAC	CD79A	CLU	ZKSCAN1
APEX1	PCM1	DNAJB1	SIGLEC1	RAB1A	LAMP1	EEF2	CENPK	CD93	GZMH	SPIB	OLFM1	KIAA1147
RNF130	ITSN2	CXCR4	HMGCL	OSM	DHRS7	GPNMB	DHFR	FPR2	CCL5	VPREB3	KIF5A	TXNDC16
CTSH	GOLGA4	CLK1	PARP9	PLAUR	SCAMP2	EIF3K	EZH2	TKT	CD7	IGKC	TSC22D1	VASH1
RPN2	CD81	HSPH1	GMFB	NFKBID	IGSF6	LAMTOR4	HMMR	PGD	GZMM	RALGPS2	CNTN1	TPM1
