## Supplemental table 6 for "Single-cell transcriptomic landscape of the neuroimmune compartment in amyotrophic lateral sclerosis brain and spinal cord"

### Sheet: up
	Cluster	ID	Description	GeneRatio	BgRatio	pvalue	p.adjust	qvalue	geneID	Count
1	1	R-HSA-381119	Unfolded Protein Response (UPR)	1939-09-01	94/10856	3.16897e-11	4.88022e-09	4.00292e-09	10130/51726/3309/10525/7184/5611/56005/811/7494	9
2	1	R-HSA-381070	IRE1alpha activates chaperones	1939-07-01	52/10856	5.20501e-10	4.00786e-08	3.28738e-08	10130/51726/3309/10525/5611/56005/7494	7
3	1	R-HSA-381038	XBP1(S) activates chaperone genes	1939-06-01	50/10856	2.0357e-08	1.04499e-06	8.57138e-07	10130/51726/10525/5611/56005/7494	6
4	1	R-HSA-381183	ATF6 (ATF6-alpha) activates chaperone genes	1939-04-01	10/10856	2.94036e-08	1.13204e-06	9.28536e-07	3309/7184/811/7494	4
5	1	R-HSA-381033	ATF6 (ATF6-alpha) activates chaperones	1939-04-01	12/10856	6.89514e-08	2.1237e-06	1.74193e-06	3309/7184/811/7494	4
6	1	R-HSA-983170	Antigen Presentation: Folding, assembly and peptide loading of class I MHC	1939-03-01	25/10856	9.33496e-05	0.00239597	0.00196526	3309/2923/811	3
7	1	R-HSA-532668	N-glycan trimming in the ER and Calnexin/Calreticulin cycle	1939-03-01	35/10856	0.000259122	0.00570068	0.00467588	9761/2923/811	3
8	1	R-HSA-2173782	Binding and Uptake of Ligands by Scavenger Receptors	1939-03-01	42/10856	0.000446672	0.00859843	0.00705271	10525/7184/811	3
9	1	R-HSA-3371568	Attenuation phase	1939-02-01	14/10856	0.00111365	0.0190557	0.0156301	3326/2288	2
10	1	R-HSA-3000480	Scavenging by Class A Receptors	1939-02-01	19/10856	0.00206907	0.028967	0.0237597	7184/811	2
11	1	R-HSA-422085	Synthesis, secretion, and deacylation of Ghrelin	1939-02-01	19/10856	0.00206907	0.028967	0.0237597	60559/7941	2
12	1	R-HSA-3371571	HSF1-dependent transactivation	1939-02-01	24/10856	0.00330194	0.0423749	0.0347573	3326/2288	2
13	1	R-HSA-901042	Calnexin/calreticulin cycle	1939-02-01	26/10856	0.00387059	0.0432657	0.0354879	2923/811	2
14	1	R-HSA-3371556	Cellular response to heat stress	1939-03-01	89/10856	0.00393324	0.0432657	0.0354879	3326/3309/2288	3
15	2	R-HSA-9013420	RHOU GTPase cycle	2023-04-30	34/10856	2.07444e-06	0.000375473	0.00033191	257106/23380/8440/667	4
16	3	R-HSA-3371556	Cellular response to heat stress	1935-05-01	89/10856	8.84228e-06	0.0025304	0.0019575	3310/3303/3304/10808/3320	5
17	3	R-HSA-3371568	Attenuation phase	1935-03-01	14/10856	1.09069e-05	0.0025304	0.0019575	3303/3304/3320	3
18	3	R-HSA-450408	AUF1 (hnRNP D0) binds and destabilizes mRNA	1935-04-01	56/10856	2.95215e-05	0.00456599	0.00353222	3303/3304/3315/7316	4
19	3	R-HSA-3371571	HSF1-dependent transactivation	1935-03-01	24/10856	5.93207e-05	0.00625952	0.00484233	3303/3304/3320	3
20	3	R-HSA-3371453	Regulation of HSF1-mediated heat shock response	1935-04-01	69/10856	6.74518e-05	0.00625952	0.00484233	3310/3303/3304/10808	4
21	3	R-HSA-450531	Regulation of mRNA stability by proteins that bind AU-rich elements	1935-04-01	88/10856	0.000174216	0.0134727	0.0104224	3303/3304/3315/7316	4
22	3	R-HSA-5675221	Negative regulation of MAPK pathway	1935-03-01	43/10856	0.000346833	0.0229901	0.017785	11221/1843/7316	3
23	3	R-HSA-3371497	HSP90 chaperone cycle for steroid hormone receptors (SHR)	1935-03-01	55/10856	0.000718049	0.0397131	0.0307218	3303/3304/3320	3
24	3	R-HSA-209543	p75NTR recruits signalling complexes	1935-02-01	13/10856	0.000770297	0.0397131	0.0307218	8767/7316	2
25	3	R-HSA-450294	MAP kinase activation	1935-03-01	64/10856	0.00111794	0.0455453	0.0352336	8767/1326/7316	3
26	3	R-HSA-193639	p75NTR signals via NF-kB	1935-02-01	16/10856	0.0011779	0.0455453	0.0352336	8767/7316	2
27	3	R-HSA-5684264	MAP3K8 (TPL2)-dependent MAPK1/3 activation	1935-02-01	16/10856	0.0011779	0.0455453	0.0352336	1326/7316	2
28	3	R-HSA-400253	Circadian Clock	1935-03-01	70/10856	0.00144951	0.048382	0.037428	10135/4783/7316	3
29	3	R-HSA-448424	Interleukin-17 signaling	1935-03-01	72/10856	0.00157232	0.048382	0.037428	8767/1326/7316	3
30	3	R-HSA-1236382	Constitutive Signaling by Ligand-Responsive EGFR Cancer Variants	1935-02-01	19/10856	0.00166835	0.048382	0.037428	7316/3320	2
31	3	R-HSA-5637815	Signaling by Ligand-Responsive EGFR Variants in Cancer	1935-02-01	19/10856	0.00166835	0.048382	0.037428	7316/3320	2
32	3	R-HSA-9613829	Chaperone Mediated Autophagy	1935-02-01	22/10856	0.0022401	0.0488665	0.0378028	7316/3320	2
33	3	R-HSA-112409	RAF-independent MAPK1/3 activation	1935-02-01	23/10856	0.00244849	0.0488665	0.0378028	11221/1843	2
34	3	R-HSA-450321	JNK (c-Jun kinases) phosphorylation and activation mediated by activated human TAK1	1935-02-01	23/10856	0.00244849	0.0488665	0.0378028	8767/7316	2
35	3	R-HSA-9013418	RHOBTB2 GTPase cycle	1935-02-01	23/10856	0.00244849	0.0488665	0.0378028	6434/3320	2
36	3	R-HSA-168142	Toll Like Receptor 10 (TLR10) Cascade	1935-03-01	85/10856	0.00253049	0.0488665	0.0378028	8767/1326/7316	3
37	3	R-HSA-168176	Toll Like Receptor 5 (TLR5) Cascade	1935-03-01	85/10856	0.00253049	0.0488665	0.0378028	8767/1326/7316	3
38	3	R-HSA-975871	MyD88 cascade initiated on plasma membrane	1935-03-01	85/10856	0.00253049	0.0488665	0.0378028	8767/1326/7316	3
39	3	R-HSA-450302	activated TAK1 mediates p38 MAPK activation	1935-02-01	24/10856	0.00266568	0.0488665	0.0378028	8767/7316	2
40	3	R-HSA-1643713	Signaling by EGFR in Cancer	1935-02-01	25/10856	0.00289163	0.0488665	0.0378028	7316/3320	2
41	3	R-HSA-975138	TRAF6 mediated induction of NFkB and MAP kinases upon TLR7/8 or 9 activation	1935-03-01	91/10856	0.00307165	0.0488665	0.0378028	8767/1326/7316	3
42	3	R-HSA-975155	MyD88 dependent cascade initiated on endosome	1935-03-01	92/10856	0.00316822	0.0488665	0.0378028	8767/1326/7316	3
43	3	R-HSA-449147	Signaling by Interleukins	1935-06-01	462/10856	0.00326223	0.0488665	0.0378028	7422/1052/8767/1326/7316/3320	6
44	3	R-HSA-168181	Toll Like Receptor 7/8 (TLR7/8) Cascade	1935-03-01	93/10856	0.00326664	0.0488665	0.0378028	8767/1326/7316	3
45	3	R-HSA-168164	Toll Like Receptor 3 (TLR3) Cascade	1935-03-01	94/10856	0.00336692	0.0488665	0.0378028	8767/1326/7316	3
46	3	R-HSA-168138	Toll Like Receptor 9 (TLR9) Cascade	1935-03-01	96/10856	0.00357312	0.0488665	0.0378028	8767/1326/7316	3
47	3	R-HSA-5213460	RIPK1-mediated regulated necrosis	1935-02-01	29/10856	0.00388186	0.0488665	0.0378028	7316/3320	2
48	3	R-HSA-5675482	Regulation of necroptotic cell death	1935-02-01	29/10856	0.00388186	0.0488665	0.0378028	7316/3320	2
49	3	R-HSA-8863795	Downregulation of ERBB2 signaling	1935-02-01	29/10856	0.00388186	0.0488665	0.0378028	7316/3320	2
50	3	R-HSA-166166	MyD88-independent TLR4 cascade	1935-03-01	99/10856	0.00389669	0.0488665	0.0378028	8767/1326/7316	3
51	3	R-HSA-4420097	VEGFA-VEGFR2 Pathway	1935-03-01	99/10856	0.00389669	0.0488665	0.0378028	7422/3315/3320	3
52	3	R-HSA-937061	TRIF(TICAM1)-mediated TLR4 signaling	1935-03-01	99/10856	0.00389669	0.0488665	0.0378028	8767/1326/7316	3
53	3	R-HSA-166058	MyD88:MAL(TIRAP) cascade initiated on plasma membrane	1935-03-01	101/10856	0.00412203	0.0490416	0.0379382	8767/1326/7316	3
54	3	R-HSA-168188	Toll Like Receptor TLR6:TLR2 Cascade	1935-03-01	101/10856	0.00412203	0.0490416	0.0379382	8767/1326/7316	3
55	3	R-HSA-9020702	Interleukin-1 signaling	1935-03-01	103/10856	0.00435517	0.0494347	0.0382424	8767/1326/7316	3
56	3	R-HSA-168179	Toll Like Receptor TLR1:TLR2 Cascade	1935-03-01	104/10856	0.0044747	0.0494347	0.0382424	8767/1326/7316	3
57	3	R-HSA-181438	Toll Like Receptor 2 (TLR2) Cascade	1935-03-01	104/10856	0.0044747	0.0494347	0.0382424	8767/1326/7316	3
58	3	R-HSA-194138	Signaling by VEGF	1935-03-01	108/10856	0.0049727	0.0494381	0.038245	7422/3315/3320	3
59	3	R-HSA-6785807	Interleukin-4 and Interleukin-13 signaling	1935-03-01	108/10856	0.0049727	0.0494381	0.038245	7422/1052/3320	3
60	3	R-HSA-168274	Export of Viral Ribonucleoproteins from Nucleus	1935-02-01	33/10856	0.00500774	0.0494381	0.038245	3303/3304	2
61	3	R-HSA-1980145	Signaling by NOTCH2	1935-02-01	33/10856	0.00500774	0.0494381	0.038245	3516/7316	2
62	3	R-HSA-445989	TAK1 activates NFkB by phosphorylation and activation of IKKs complex	1935-02-01	33/10856	0.00500774	0.0494381	0.038245	8767/7316	2
63	4	R-HSA-909733	Interferon alpha/beta signaling	18/41	72/10856	1.11183e-29	2.97971e-27	2.64499e-27	9636/2537/103/91543/6772/10410/3665/3433/3437/3434/4938/4940/4939/54739/3430/684/4600/4599	18
64	4	R-HSA-913531	Interferon Signaling	22/41	199/10856	3.42354e-28	4.58755e-26	4.07222e-26	9636/2537/103/91543/5610/6772/51191/23586/10410/3665/9246/3433/3437/3434/4938/4940/4939/54739/3430/684/4600/4599	22
65	4	R-HSA-1169410	Antiviral mechanism by IFN-stimulated genes	1941-12-01	80/10856	7.23203e-17	6.46062e-15	5.73487e-15	9636/5610/6772/51191/23586/9246/3434/4938/4940/4939/4600/4599	12
66	4	R-HSA-1169408	ISG15 antiviral mechanism	1941-09-01	72/10856	4.38324e-12	2.93677e-10	2.60687e-10	9636/5610/6772/51191/23586/9246/3434/4600/4599	9
67	4	R-HSA-936440	Negative regulators of DDX58/IFIH1 signaling	1941-05-01	34/10856	1.53293e-07	8.21648e-06	7.2935e-06	9636/64135/51191/23586/9246	5
68	4	R-HSA-168928	DDX58/IFIH1-mediated induction of interferon-alpha/beta	1941-06-01	81/10856	5.2214e-07	2.33223e-05	2.07024e-05	9636/64135/51191/23586/3665/9246	6
69	4	R-HSA-918233	TRAF3-dependent IRF activation pathway	1941-03-01	14/10856	1.76834e-05	0.000677021	0.000600969	64135/23586/3665	3
70	4	R-HSA-877300	Interferon gamma signaling	1941-05-01	91/10856	2.18799e-05	0.000732976	0.000650639	6772/3665/4938/4940/4939	5
71	4	R-HSA-933541	TRAF6 mediated IRF7 activation	1941-03-01	29/10856	0.000170661	0.00508191	0.00451105	64135/23586/3665	3
72	4	R-HSA-933543	NF-kB activation through FADD/RIP-1 pathway mediated by caspase-8 and -10	1941-02-01	12/10856	0.000896775	0.0240336	0.0213338	64135/23586	2
73	4	R-HSA-975110	TRAF6 mediated IRF7 activation in TLR7/8 or 9 signaling	1941-02-01	14/10856	0.00123056	0.0299809	0.0266131	4615/3665	2
74	5	R-HSA-449147	Signaling by Interleukins	13/38	462/10856	2.59601e-09	5.2699e-07	3.77104e-07	4170/3553/3656/4791/6810/5606/6347/6348/6351/414062/3383/3726/5008	13
75	5	R-HSA-6783783	Interleukin-10 signaling	1938-06-01	47/10856	1.1769e-08	1.19456e-06	8.54804e-07	3553/6347/6348/6351/414062/3383	6
76	5	R-HSA-9031628	NGF-stimulated transcription	1938-05-01	39/10856	2.1118e-07	1.42898e-05	1.02255e-05	3398/1958/1960/1959/3726	5
77	5	R-HSA-6785807	Interleukin-4 and Interleukin-13 signaling	1938-06-01	108/10856	1.79677e-06	8.37805e-05	5.99518e-05	4170/3553/6347/3383/3726/5008	6
78	5	R-HSA-198725	Nuclear Events (kinase and transcription factor activation)	1938-05-01	61/10856	2.06356e-06	8.37805e-05	5.99518e-05	3398/1958/1960/1959/3726	5
79	5	R-HSA-187037	Signaling by NTRK1 (TRKA)	1938-05-01	115/10856	4.64166e-05	0.0014674	0.00105005	3398/1958/1960/1959/3726	5
80	5	R-HSA-380108	Chemokine receptors bind chemokines	1938-04-01	59/10856	5.06001e-05	0.0014674	0.00105005	6347/6348/6351/414062	4
81	5	R-HSA-166520	Signaling by NTRKs	1938-05-01	134/10856	9.62165e-05	0.00244149	0.00174709	3398/1958/1960/1959/3726	5
82	5	R-HSA-168643	Nucleotide-binding domain, leucine rich repeat containing receptor (NLR) signaling pathways	1938-03-01	57/10856	0.00101629	0.022923	0.0164033	3656/7128/4791	3
83	5	R-HSA-6804115	TP53 regulates transcription of additional cell cycle genes whose exact role in the p53 pathway remain uncertain	1938-02-01	20/10856	0.00217854	0.0335859	0.0240335	1263/7832	2
84	5	R-HSA-1257604	PIP3 activates AKT signaling	1938-05-01	267/10856	0.00223932	0.0335859	0.0240335	1958/1839/8870/5154/3164	5
85	5	R-HSA-450302	activated TAK1 mediates p38 MAPK activation	1938-02-01	24/10856	0.00313683	0.0335859	0.0240335	3656/5606	2
86	5	R-HSA-168142	Toll Like Receptor 10 (TLR10) Cascade	1938-03-01	85/10856	0.00320704	0.0335859	0.0240335	3656/4791/5606	3
87	5	R-HSA-168176	Toll Like Receptor 5 (TLR5) Cascade	1938-03-01	85/10856	0.00320704	0.0335859	0.0240335	3656/4791/5606	3
88	5	R-HSA-975871	MyD88 cascade initiated on plasma membrane	1938-03-01	85/10856	0.00320704	0.0335859	0.0240335	3656/4791/5606	3
89	5	R-HSA-9660826	Purinergic signaling in leishmaniasis infection	1938-02-01	26/10856	0.00367749	0.0335859	0.0240335	3553/4791	2
90	5	R-HSA-9664424	Cell recruitment (pro-inflammatory response)	1938-02-01	26/10856	0.00367749	0.0335859	0.0240335	3553/4791	2
91	5	R-HSA-975138	TRAF6 mediated induction of NFkB and MAP kinases upon TLR7/8 or 9 activation	1938-03-01	91/10856	0.00388814	0.0335859	0.0240335	3656/4791/5606	3
92	5	R-HSA-975155	MyD88 dependent cascade initiated on endosome	1938-03-01	92/10856	0.00400956	0.0335859	0.0240335	3656/4791/5606	3
93	5	R-HSA-168181	Toll Like Receptor 7/8 (TLR7/8) Cascade	1938-03-01	93/10856	0.00413328	0.0335859	0.0240335	3656/4791/5606	3
94	5	R-HSA-9006925	Intracellular signaling by second messengers	1938-05-01	309/10856	0.00420076	0.0335859	0.0240335	1958/1839/8870/5154/3164	5
95	5	R-HSA-168164	Toll Like Receptor 3 (TLR3) Cascade	1938-03-01	94/10856	0.0042593	0.0335859	0.0240335	3656/4791/5606	3
96	5	R-HSA-168138	Toll Like Receptor 9 (TLR9) Cascade	1938-03-01	96/10856	0.00451832	0.0335859	0.0240335	3656/4791/5606	3
97	5	R-HSA-166166	MyD88-independent TLR4 cascade	1938-03-01	99/10856	0.00492448	0.0335859	0.0240335	3656/4791/5606	3
98	5	R-HSA-937061	TRIF(TICAM1)-mediated TLR4 signaling	1938-03-01	99/10856	0.00492448	0.0335859	0.0240335	3656/4791/5606	3
99	5	R-HSA-375276	Peptide ligand-binding receptors	1938-04-01	201/10856	0.00514576	0.0335859	0.0240335	6347/6348/6351/414062	4
100	5	R-HSA-182971	EGFR downregulation	1938-02-01	31/10856	0.00520405	0.0335859	0.0240335	1839/10253	2
101	5	R-HSA-5339562	Uptake and actions of bacterial toxins	1938-02-01	31/10856	0.00520405	0.0335859	0.0240335	1839/5606	2
102	5	R-HSA-166058	MyD88:MAL(TIRAP) cascade initiated on plasma membrane	1938-03-01	101/10856	0.00520715	0.0335859	0.0240335	3656/4791/5606	3
103	5	R-HSA-168188	Toll Like Receptor TLR6:TLR2 Cascade	1938-03-01	101/10856	0.00520715	0.0335859	0.0240335	3656/4791/5606	3
104	5	R-HSA-9020702	Interleukin-1 signaling	1938-03-01	103/10856	0.00549944	0.0335859	0.0240335	3553/3656/4791	3
105	5	R-HSA-168179	Toll Like Receptor TLR1:TLR2 Cascade	1938-03-01	104/10856	0.00564922	0.0335859	0.0240335	3656/4791/5606	3
106	5	R-HSA-181438	Toll Like Receptor 2 (TLR2) Cascade	1938-03-01	104/10856	0.00564922	0.0335859	0.0240335	3656/4791/5606	3
107	5	R-HSA-2219528	PI3K/AKT Signaling in Cancer	1938-03-01	104/10856	0.00564922	0.0335859	0.0240335	1839/5154/3164	3
108	5	R-HSA-445989	TAK1 activates NFkB by phosphorylation and activation of IKKs complex	1938-02-01	33/10856	0.00588317	0.0335859	0.0240335	3656/4791	2
109	5	R-HSA-6811558	PI5P, PP2A and IER3 Regulate PI3K/AKT Signaling	1938-03-01	106/10856	0.00595612	0.0335859	0.0240335	1839/8870/5154	3
110	5	R-HSA-199418	Negative regulation of the PI3K/AKT network	1938-03-01	113/10856	0.00710832	0.0389997	0.0279075	1839/8870/5154	3
111	5	R-HSA-168638	NOD1/2 Signaling Pathway	1938-02-01	37/10856	0.00735585	0.0392957	0.0281193	3656/7128	2
112	6	R-HSA-6783783	Interleukin-10 signaling	1940-06-01	47/10856	1.62575e-08	3.4791e-06	2.77233e-06	5743/3576/7124/6348/6351/414062	6
113	6	R-HSA-449147	Signaling by Interleukins	1940-12-01	462/10856	5.76789e-08	5.77511e-06	4.60191e-06	3725/4170/5743/3656/3576/4208/7124/1438/3563/6348/6351/414062	12
114	6	R-HSA-198725	Nuclear Events (kinase and transcription factor activation)	1940-06-01	61/10856	8.09595e-08	5.77511e-06	4.60191e-06	4208/1958/6446/1960/1959/2354	6
115	6	R-HSA-9031628	NGF-stimulated transcription	1940-05-01	39/10856	2.75396e-07	1.47337e-05	1.17406e-05	1958/6446/1960/1959/2354	5
116	6	R-HSA-187037	Signaling by NTRK1 (TRKA)	1940-06-01	115/10856	3.54703e-06	0.000151813	0.000120972	4208/1958/6446/1960/1959/2354	6
117	6	R-HSA-166520	Signaling by NTRKs	1940-06-01	134/10856	8.59673e-06	0.000306617	0.000244328	4208/1958/6446/1960/1959/2354	6
118	6	R-HSA-380108	Chemokine receptors bind chemokines	1940-04-01	59/10856	6.21424e-05	0.00189978	0.00151385	3576/6348/6351/414062	4
119	6	R-HSA-418594	G alpha (i) signalling events	1940-07-01	318/10856	0.000140533	0.00375925	0.00299557	6004/5996/53829/3576/719/6351/9560	7
120	6	R-HSA-6785807	Interleukin-4 and Interleukin-13 signaling	1940-04-01	108/10856	0.000642639	0.0152805	0.0121763	4170/5743/3576/7124	4
121	6	R-HSA-375276	Peptide ligand-binding receptors	1940-05-01	201/10856	0.000804326	0.0172126	0.0137159	3576/719/6348/6351/414062	5
122	6	R-HSA-373076	Class A/1 (Rhodopsin-like receptors)	1940-06-01	335/10856	0.00130585	0.0254048	0.0202438	53829/3576/719/6348/6351/414062	6
123	6	R-HSA-450294	MAP kinase activation	1940-03-01	64/10856	0.00165257	0.0294708	0.0234839	3725/3656/4208	3
124	6	R-HSA-448424	Interleukin-17 signaling	1940-03-01	72/10856	0.00231793	0.0381567	0.0304052	3725/3656/4208	3
125	6	R-HSA-168142	Toll Like Receptor 10 (TLR10) Cascade	1940-03-01	85/10856	0.00371403	0.0476926	0.0380039	3725/3656/4208	3
126	6	R-HSA-168176	Toll Like Receptor 5 (TLR5) Cascade	1940-03-01	85/10856	0.00371403	0.0476926	0.0380039	3725/3656/4208	3
127	6	R-HSA-975871	MyD88 cascade initiated on plasma membrane	1940-03-01	85/10856	0.00371403	0.0476926	0.0380039	3725/3656/4208	3
128	6	R-HSA-912526	Interleukin receptor SHC signaling	1940-02-01	27/10856	0.00438359	0.0476926	0.0380039	1438/3563	2
129	6	R-HSA-975138	TRAF6 mediated induction of NFkB and MAP kinases upon TLR7/8 or 9 activation	1940-03-01	91/10856	0.00449914	0.0476926	0.0380039	3725/3656/4208	3
130	6	R-HSA-975155	MyD88 dependent cascade initiated on endosome	1940-03-01	92/10856	0.00463902	0.0476926	0.0380039	3725/3656/4208	3
131	6	R-HSA-168181	Toll Like Receptor 7/8 (TLR7/8) Cascade	1940-03-01	93/10856	0.00478151	0.0476926	0.0380039	3725/3656/4208	3
132	6	R-HSA-168164	Toll Like Receptor 3 (TLR3) Cascade	1940-03-01	94/10856	0.00492663	0.0476926	0.0380039	3725/3656/4208	3
133	6	R-HSA-168138	Toll Like Receptor 9 (TLR9) Cascade	1940-03-01	96/10856	0.00522482	0.0476926	0.0380039	3725/3656/4208	3
134	6	R-HSA-166166	MyD88-independent TLR4 cascade	1940-03-01	99/10856	0.00569218	0.0476926	0.0380039	3725/3656/4208	3
135	6	R-HSA-937061	TRIF(TICAM1)-mediated TLR4 signaling	1940-03-01	99/10856	0.00569218	0.0476926	0.0380039	3725/3656/4208	3
136	6	R-HSA-450282	MAPK targets/ Nuclear events mediated by MAP kinases	1940-02-01	31/10856	0.00575361	0.0476926	0.0380039	3725/4208	2
137	6	R-HSA-166058	MyD88:MAL(TIRAP) cascade initiated on plasma membrane	1940-03-01	101/10856	0.00601729	0.0476926	0.0380039	3725/3656/4208	3
138	6	R-HSA-168188	Toll Like Receptor TLR6:TLR2 Cascade	1940-03-01	101/10856	0.00601729	0.0476926	0.0380039	3725/3656/4208	3
139	6	R-HSA-168179	Toll Like Receptor TLR1:TLR2 Cascade	1940-03-01	104/10856	0.00652551	0.0481537	0.0383714	3725/3656/4208	3
140	6	R-HSA-181438	Toll Like Receptor 2 (TLR2) Cascade	1940-03-01	104/10856	0.00652551	0.0481537	0.0383714	3725/3656/4208	3
141	6	R-HSA-500792	GPCR ligand binding	1940-06-01	467/10856	0.00679112	0.0484433	0.0386021	53829/3576/719/6348/6351/414062	6
142	7	R-HSA-877300	Interferon gamma signaling	1941-11-01	91/10856	1.98266e-14	2.37919e-12	1.64874e-12	3105/3133/3107/3106/3122/3123/3117/3119/3113/3115/567	11
143	7	R-HSA-1236977	Endosomal/Vacuolar pathway	1941-06-01	11/10856	9.02416e-13	5.4145e-11	3.75215e-11	1520/3105/3133/3107/3106/567	6
144	7	R-HSA-202430	Translocation of ZAP-70 to Immunological synapse	1941-06-01	19/10856	5.18352e-11	2.07341e-09	1.43684e-09	3122/3123/3117/3119/3113/3115	6
145	7	R-HSA-913531	Interferon Signaling	1941-11-01	199/10856	1.16419e-10	3.39282e-09	2.35116e-09	3105/3133/3107/3106/3122/3123/3117/3119/3113/3115/567	11
146	7	R-HSA-202427	Phosphorylation of CD3 and TCR zeta chains	1941-06-01	22/10856	1.41367e-10	3.39282e-09	2.35116e-09	3122/3123/3117/3119/3113/3115	6
147	7	R-HSA-389948	PD-1 signaling	1941-06-01	23/10856	1.90733e-10	3.81465e-09	2.64349e-09	3122/3123/3117/3119/3113/3115	6
148	7	R-HSA-983170	Antigen Presentation: Folding, assembly and peptide loading of class I MHC	1941-06-01	25/10856	3.3277e-10	5.70463e-09	3.95321e-09	3105/3133/3107/3106/10134/567	6
149	7	R-HSA-2132295	MHC class II antigen presentation	1941-09-01	123/10856	5.9137e-10	8.87054e-09	6.14713e-09	1520/972/3122/3123/3117/3119/3109/3113/3115	9
150	7	R-HSA-202433	Generation of second messenger molecules	1941-06-01	34/10856	2.46484e-09	3.28646e-08	2.27746e-08	3122/3123/3117/3119/3113/3115	6
151	7	R-HSA-6798695	Neutrophil degranulation	13/41	480/10856	1.18848e-08	1.42618e-07	9.88314e-08	1520/3105/3107/3106/8635/5660/967/5265/567/1535/968/2896/1471	13
152	7	R-HSA-198933	Immunoregulatory interactions between a Lymphoid and a non-Lymphoid cell	1941-08-01	132/10856	2.63273e-08	2.87207e-07	1.99029e-07	2214/3105/3133/3107/3106/54209/29992/567	8
153	7	R-HSA-1236975	Antigen processing-Cross presentation	1941-07-01	105/10856	1.1105e-07	1.1105e-06	7.69558e-07	1520/3105/3133/3107/3106/567/1535	7
154	7	R-HSA-388841	Costimulation by the CD28 family	1941-06-01	69/10856	1.99392e-07	1.84054e-06	1.27546e-06	3122/3123/3117/3119/3113/3115	6
155	7	R-HSA-2172127	DAP12 interactions	1941-05-01	45/10856	6.52885e-07	5.59616e-06	3.87804e-06	3133/3107/3106/54209/567	5
156	7	R-HSA-202424	Downstream TCR signaling	1941-06-01	98/10856	1.61552e-06	1.29241e-05	8.9562e-06	3122/3123/3117/3119/3113/3115	6
157	7	R-HSA-202403	TCR signaling	1941-06-01	120/10856	5.27411e-06	3.95559e-05	2.74115e-05	3122/3123/3117/3119/3113/3115	6
158	7	R-HSA-166786	Creation of C4 and C2 activators	1941-03-01	14/10856	1.76834e-05	0.000124824	8.65007e-05	712/714/713	3
159	7	R-HSA-1236974	ER-Phagosome pathway	1941-05-01	90/10856	2.0735e-05	0.000138233	9.57933e-05	3105/3133/3107/3106/567	5
160	7	R-HSA-983169	Class I MHC mediated antigen processing & presentation	1941-08-01	377/10856	6.86405e-05	0.000433519	0.000300421	1520/3105/3133/3107/3106/10134/567/1535	8
161	7	R-HSA-166663	Initial triggering of complement	1941-03-01	23/10856	8.40274e-05	0.000504164	0.000349377	712/714/713	3
162	7	R-HSA-909733	Interferon alpha/beta signaling	1941-04-01	72/10856	0.000149632	0.00085504	0.000592528	3105/3133/3107/3106	4
163	7	R-HSA-2424491	DAP12 signaling	1941-03-01	30/10856	0.000189127	0.0010316	0.000714882	3133/54209/567	3
164	7	R-HSA-164940	Nef mediated downregulation of MHC class I complex cell surface expression	1941-02-01	10/10856	0.000614371	0.00320542	0.0022213	3105/567	2
165	7	R-HSA-977606	Regulation of Complement cascade	1941-03-01	47/10856	0.000722441	0.0036122	0.00250319	712/714/713	3
166	7	R-HSA-166658	Complement cascade	1941-03-01	58/10856	0.00133576	0.00641165	0.00444316	712/714/713	3
167	7	R-HSA-9018678	Biosynthesis of specialized proresolving mediators (SPMs)	1941-02-01	19/10856	0.0022849	0.0105457	0.00730797	4056/241	2
168	7	R-HSA-164938	Nef-mediates down modulation of cell surface receptors by recruiting them to clathrin adapters	1941-02-01	21/10856	0.00279264	0.0119685	0.00829393	3105/567	2
169	7	R-HSA-2142691	Synthesis of Leukotrienes (LT) and Eoxins (EX)	1941-02-01	21/10856	0.00279264	0.0119685	0.00829393	4056/241	2
170	7	R-HSA-164952	The role of Nef in HIV-1 replication and disease pathogenesis	1941-02-01	28/10856	0.0049435	0.0204558	0.0141755	3105/567	2
171	7	R-HSA-1222556	ROS and RNS production in phagocytes	1941-02-01	36/10856	0.00808366	0.0323346	0.0224073	533/1535	2
172	7	R-HSA-114608	Platelet degranulation	1941-03-01	129/10856	0.0125765	0.0486833	0.0337367	5660/967/5265	3
173	8	R-HSA-611105	Respiratory electron transport	1932-05-01	103/10856	1.14559e-05	0.00555613	0.00477531	7388/1350/4694/7381/1327	5
174	8	R-HSA-163200	Respiratory electron transport, ATP synthesis by chemiosmotic coupling, and heat production by uncoupling proteins.	1932-05-01	127/10856	3.16498e-05	0.00767507	0.00659648	7388/1350/4694/7381/1327	5
175	8	R-HSA-6798695	Neutrophil degranulation	1932-08-01	480/10856	5.66499e-05	0.0091584	0.00787136	6282/2207/8673/1915/25798/2495/10577/2512	8
176	8	R-HSA-1428517	The citric acid (TCA) cycle and respiratory electron transport	1932-05-01	178/10856	0.000157531	0.0191006	0.0164163	7388/1350/4694/7381/1327	5
177	8	R-HSA-3928662	EPHB-mediated forward signaling	1932-03-01	42/10856	0.000247029	0.0239618	0.0205944	1072/10094/71	3
178	8	R-HSA-432722	Golgi Associated Vesicle Biogenesis	1932-03-01	56/10856	0.000580011	0.0445543	0.038293	8673/2495/2512	3
179	8	R-HSA-917937	Iron uptake and transport	1932-03-01	58/10856	0.000643052	0.0445543	0.038293	2495/7311/2512	3
180	8	R-HSA-2029482	Regulation of actin dynamics for phagocytic cup formation	1932-03-01	61/10856	0.000745562	0.0451997	0.0388477	1072/10094/71	3
181	8	R-HSA-8856828	Clathrin-mediated endocytosis	1932-04-01	146/10856	0.000842333	0.0453924	0.0390133	8673/10094/71/7311	4
182	9	R-HSA-68877	Mitotic Prometaphase	14/35	204/10856	7.17787e-16	1.62938e-13	1.12579e-13	1063/7514/151246/10051/64151/1062/4085/79682/64105/203068/8243/5885/10592/10383	14
183	9	R-HSA-68886	M Phase	16/35	418/10856	3.64865e-14	4.14122e-12	2.86131e-12	1063/7514/151246/10051/64151/1062/4085/79682/64105/4001/203068/54892/8243/5885/10592/10383	16
184	9	R-HSA-2500257	Resolution of Sister Chromatid Cohesion	1935-10-01	126/10856	4.44009e-12	3.35967e-10	2.32131e-10	1063/7514/151246/1062/4085/79682/64105/8243/5885/10383	10
185	9	R-HSA-68882	Mitotic Anaphase	1935-11-01	236/10856	1.07023e-10	5.08484e-09	3.51329e-09	1063/7514/151246/1062/4085/79682/64105/4001/8243/5885/10383	11
186	9	R-HSA-2555396	Mitotic Metaphase and Anaphase	1935-11-01	237/10856	1.12001e-10	5.08484e-09	3.51329e-09	1063/7514/151246/1062/4085/79682/64105/4001/8243/5885/10383	11
187	9	R-HSA-2467813	Separation of Sister Chromatids	1935-10-01	191/10856	2.81393e-10	1.0646e-08	7.3557e-09	1063/7514/151246/1062/4085/79682/64105/8243/5885/10383	10
188	9	R-HSA-9648025	EML4 and NUDC in mitotic spindle formation	1935-08-01	117/10856	2.63993e-09	8.56091e-08	5.91503e-08	1063/7514/151246/1062/4085/79682/64105/10383	8
189	9	R-HSA-5663220	RHO GTPases Activate Formins	1935-08-01	140/10856	1.09809e-08	3.11582e-07	2.15283e-07	1063/7514/151246/1062/4085/79682/64105/10383	8
190	9	R-HSA-141424	Amplification of signal from the kinetochores	1935-07-01	96/10856	1.86178e-08	4.22625e-07	2.92006e-07	1063/7514/151246/1062/4085/79682/64105	7
191	9	R-HSA-141444	Amplification of signal from unattached kinetochores via a MAD2 inhibitory signal	1935-07-01	96/10856	1.86178e-08	4.22625e-07	2.92006e-07	1063/7514/151246/1062/4085/79682/64105	7
192	9	R-HSA-195258	RHO GTPase Effectors	1935-10-01	327/10856	5.03734e-08	1.03952e-06	7.18243e-07	6280/6279/1063/7514/151246/1062/4085/79682/64105/10383	10
193	9	R-HSA-69618	Mitotic Spindle Checkpoint	1935-07-01	113/10856	5.80407e-08	1.09794e-06	7.58603e-07	1063/7514/151246/1062/4085/79682/64105	7
194	9	R-HSA-69620	Cell Cycle Checkpoints	1935-09-01	294/10856	2.6366e-07	4.60392e-06	3.18101e-06	63967/1063/7514/151246/7468/1062/4085/79682/64105	9
195	9	R-HSA-2468052	Establishment of Sister Chromatid Cohesion	1935-03-01	11/10856	4.97698e-06	7.53183e-05	5.204e-05	8243/157570/5885	3
196	9	R-HSA-2514853	Condensation of Prometaphase Chromosomes	1935-03-01	11/10856	4.97698e-06	7.53183e-05	5.204e-05	10051/64151/10592	3
197	9	R-HSA-69275	G2/M Transition	1935-05-01	196/10856	0.000380959	0.00532993	0.00368263	1063/7514/3161/203068/10383	5
198	9	R-HSA-453274	Mitotic G2-G2/M phases	1935-05-01	198/10856	0.000399158	0.00532993	0.00368263	1063/7514/3161/203068/10383	5
199	9	R-HSA-2470946	Cohesin Loading onto Chromatin	1935-02-01	10/10856	0.000447111	0.00563856	0.00389588	8243/5885	2
200	9	R-HSA-75153	Apoptotic execution phase	1935-03-01	52/10856	0.00060889	0.00727463	0.00502629	63967/3148/4001	3
201	9	R-HSA-68884	Mitotic Telophase/Cytokinesis	1935-02-01	13/10856	0.000770297	0.00874287	0.00604075	8243/5885	2
202	9	R-HSA-983189	Kinesins	1935-03-01	59/10856	0.000881956	0.00953352	0.00658704	1062/3833/10383	3
203	9	R-HSA-68875	Mitotic Prophase	1935-04-01	142/10856	0.00107225	0.0110637	0.0076443	10051/4001/54892/10592	4
204	9	R-HSA-5602498	MyD88 deficiency (TLR2/4)	1935-02-01	17/10856	0.00133225	0.0131487	0.00908491	6280/6279	2
205	9	R-HSA-5603041	IRAK4 deficiency (TLR2/4)	1935-02-01	18/10856	0.00149575	0.0141473	0.00977487	6280/6279	2
206	9	R-HSA-8854518	AURKA Activation by TPX2	1935-03-01	73/10856	0.0016361	0.0146678	0.0101345	3161/203068/10383	3
207	9	R-HSA-2299718	Condensation of Prophase Chromosomes	1935-03-01	74/10856	0.00170148	0.0146678	0.0101345	10051/54892/10592	3
208	9	R-HSA-69242	S Phase	1935-04-01	162/10856	0.00174463	0.0146678	0.0101345	1163/8243/157570/5885	4
209	9	R-HSA-5686938	Regulation of TLR by endogenous ligand	1935-02-01	21/10856	0.00204057	0.0160695	0.0111029	6280/6279	2
210	9	R-HSA-1221632	Meiotic synapsis	1935-03-01	79/10856	0.00205293	0.0160695	0.0111029	4001/8243/5885	3
211	9	R-HSA-5668599	RHO GTPases Activate NADPH Oxidases	1935-02-01	24/10856	0.00266568	0.0201703	0.0139364	6280/6279	2
212	9	R-HSA-69205	G1/S-Specific Transcription	1935-02-01	28/10856	0.00362145	0.0265183	0.0183224	6241/1719	2
213	9	R-HSA-6811434	COPI-dependent Golgi-to-ER retrograde traffic	1935-03-01	99/10856	0.00389669	0.0276421	0.0190989	1062/3833/10383	3
214	9	R-HSA-499943	Interconversion of nucleotide di- and triphosphates	1935-02-01	30/10856	0.00415074	0.0285521	0.0197276	6241/1841	2
215	9	R-HSA-5260271	Diseases of Immune System	1935-02-01	31/10856	0.00442806	0.0287191	0.019843	6280/6279	2
216	9	R-HSA-5602358	Diseases associated with the TLR signaling cascade	1935-02-01	31/10856	0.00442806	0.0287191	0.019843	6280/6279	2
217	9	R-HSA-8953750	Transcriptional Regulation by E2F6	1935-02-01	35/10856	0.00562047	0.0354402	0.0244868	6241/2146	2
218	9	R-HSA-1500620	Meiosis	1935-03-01	118/10856	0.00636026	0.038419	0.026545	4001/8243/5885	3
219	9	R-HSA-111465	Apoptotic cleavage of cellular proteins	1935-02-01	38/10856	0.00660062	0.038419	0.026545	63967/4001	2
220	9	R-HSA-8864260	Transcriptional regulation by the AP-2 (TFAP2) family of transcription factors	1935-02-01	38/10856	0.00660062	0.038419	0.026545	7913/29028	2
221	9	R-HSA-69206	G1/S Transition	1935-03-01	131/10856	0.00847964	0.0481219	0.0332491	1163/6241/1719	3
222	9	R-HSA-8856688	Golgi-to-ER retrograde transport	1935-03-01	133/10856	0.00883827	0.0489338	0.0338101	1062/3833/10383	3

### Sheet: down
	Cluster	ID	Description	GeneRatio	BgRatio	pvalue	p.adjust	qvalue	geneID	Count
1	1	R-HSA-449147	Signaling by Interleukins	1932-10-01	462/10856	4.90424e-07	0.000131547	0.000107193	7133/4170/9987/84868/2162/7124/3181/7316/2353/3726	10
2	1	R-HSA-6785807	Interleukin-4 and Interleukin-13 signaling	1932-06-01	108/10856	6.19047e-07	0.000131547	0.000107193	7133/4170/2162/7124/2353/3726	6
3	1	R-HSA-9031628	NGF-stimulated transcription	1932-04-01	39/10856	4.75697e-06	0.000673904	0.000549138	3398/6446/2353/3726	4
4	1	R-HSA-198725	Nuclear Events (kinase and transcription factor activation)	1932-04-01	61/10856	2.88408e-05	0.00306433	0.002497	3398/6446/2353/3726	4
5	1	R-HSA-5668541	TNFR2 non-canonical NF-kB pathway	1932-04-01	102/10856	0.000215796	0.0183427	0.0149467	7133/8995/7124/7316	4
6	1	R-HSA-187037	Signaling by NTRK1 (TRKA)	1932-04-01	115/10856	0.000341771	0.0242088	0.0197268	3398/6446/2353/3726	4
7	1	R-HSA-166520	Signaling by NTRKs	1932-04-01	134/10856	0.0006104	0.03706	0.0301988	3398/6446/2353/3726	4
8	2	R-HSA-611105	Respiratory electron transport	1936-08-01	103/10856	1.21141e-09	3.56154e-07	3.31543e-07	1350/27089/4697/4708/7381/1337/4707/9377	8
9	2	R-HSA-1428517	The citric acid (TCA) cycle and respiratory electron transport	1936-09-01	178/10856	4.50051e-09	6.33158e-07	5.89406e-07	1350/27089/4697/4191/4708/7381/1337/4707/9377	9
10	2	R-HSA-163200	Respiratory electron transport, ATP synthesis by chemiosmotic coupling, and heat production by uncoupling proteins.	1936-08-01	127/10856	6.4608e-09	6.33158e-07	5.89406e-07	1350/27089/4697/4708/7381/1337/4707/9377	8
11	2	R-HSA-9711123	Cellular response to chemical stress	1936-07-01	160/10856	7.72064e-07	5.67467e-05	5.28254e-05	1350/475/4697/5683/2950/1337/9377	7
12	2	R-HSA-9707564	Cytoprotection by HMOX1	1936-05-01	124/10856	5.0908e-05	0.00299339	0.00278655	1350/4697/5683/1337/9377	5
13	2	R-HSA-5628897	TP53 Regulates Metabolic Genes	1936-04-01	87/10856	0.000186371	0.00913217	0.00850112	1350/4697/1337/9377	4
14	3	R-HSA-2029482	Regulation of actin dynamics for phagocytic cup formation	1934-05-01	61/10856	1.16382e-06	0.000420138	0.000312393	10163/2209/60/5879/10095	5
15	3	R-HSA-5626467	RHO GTPases activate IQGAPs	1934-04-01	32/10856	2.70999e-06	0.000489153	0.000363709	805/60/5879/10376	4
16	3	R-HSA-5663213	RHO GTPases Activate WASPs and WAVEs	1934-04-01	36/10856	4.40003e-06	0.000529471	0.000393687	10163/60/5879/10095	4
17	3	R-HSA-2029480	Fcgamma receptor (FCGR) dependent phagocytosis	1934-05-01	86/10856	6.44327e-06	0.000581506	0.000432378	10163/2209/60/5879/10095	5
18	3	R-HSA-9664407	Parasite infection	1934-04-01	59/10856	3.231e-05	0.00166627	0.00123895	10163/60/5879/10095	4
19	3	R-HSA-9664417	Leishmania phagocytosis	1934-04-01	59/10856	3.231e-05	0.00166627	0.00123895	10163/60/5879/10095	4
20	3	R-HSA-9664422	FCGR3A-mediated phagocytosis	1934-04-01	59/10856	3.231e-05	0.00166627	0.00123895	10163/60/5879/10095	4
21	3	R-HSA-1445148	Translocation of SLC2A4 (GLUT4) to the plasma membrane	1934-04-01	72/10856	7.09651e-05	0.0032023	0.00238107	805/60/5879/10376	4
22	3	R-HSA-9658195	Leishmania infection	1934-06-01	254/10856	0.000119946	0.00481117	0.00357734	10163/2209/805/60/5879/10095	6
23	3	R-HSA-4420097	VEGFA-VEGFR2 Pathway	1934-04-01	99/10856	0.000244618	0.00883071	0.00656606	10163/805/60/5879	4
24	3	R-HSA-3928662	EPHB-mediated forward signaling	1934-03-01	42/10856	0.000296429	0.00972826	0.00723343	60/5879/10095	3
25	3	R-HSA-194138	Signaling by VEGF	1934-04-01	108/10856	0.000341389	0.0102701	0.00763633	10163/805/60/5879	4
26	3	R-HSA-195258	RHO GTPase Effectors	1934-06-01	327/10856	0.000470173	0.0130563	0.00970803	10163/805/60/5879/10095/10376	6
27	3	R-HSA-166786	Creation of C4 and C2 activators	1934-02-01	14/10856	0.000846236	0.0218208	0.0162248	714/713	2
28	3	R-HSA-5423646	Aflatoxin activation and detoxification	1934-02-01	19/10856	0.00157465	0.0378966	0.028178	4259/4258	2
29	3	R-HSA-9659379	Sensory processing of sound	1934-03-01	76/10856	0.00168809	0.0379391	0.0282096	832/60/2934	3
30	3	R-HSA-983231	Factors involved in megakaryocyte development and platelet production	1934-04-01	168/10856	0.00178661	0.0379391	0.0282096	832/60/5879/10376	4
31	3	R-HSA-438064	Post NMDA receptor activation events	1934-03-01	80/10856	0.00195612	0.039231	0.0291702	805/5879/10376	3
32	3	R-HSA-166663	Initial triggering of complement	1934-02-01	23/10856	0.00231155	0.0439194	0.0326562	714/713	2
33	3	R-HSA-5627123	RHO GTPases activate PAKs	1934-02-01	24/10856	0.00251675	0.0454273	0.0337774	805/5879	2
34	3	R-HSA-418594	G alpha (i) signalling events	1934-05-01	318/10856	0.00289288	0.0471674	0.0350712	805/1524/6387/6001/57121	5
35	3	R-HSA-2682334	EPH-Ephrin signaling	1934-03-01	92/10856	0.00291439	0.0471674	0.0350712	60/5879/10095	3
36	3	R-HSA-442755	Activation of NMDA receptors and postsynaptic events	1934-03-01	93/10856	0.00300512	0.0471674	0.0350712	805/5879/10376	3
37	3	R-HSA-9635486	Infection with Mycobacterium tuberculosis	1934-02-01	27/10856	0.00318189	0.0478609	0.0355869	4360/11151	2
38	5	R-HSA-1236974	ER-Phagosome pathway	2023-05-30	90/10856	4.23648e-06	0.00185875	0.00116918	6280/6279/5698/7316/3146	5
39	5	R-HSA-1236975	Antigen processing-Cross presentation	2023-05-30	105/10856	9.04291e-06	0.00185875	0.00116918	6280/6279/5698/7316/3146	5
40	5	R-HSA-5602498	MyD88 deficiency (TLR2/4)	2023-03-30	17/10856	1.26167e-05	0.00185875	0.00116918	6280/6279/3146	3
41	5	R-HSA-5603041	IRAK4 deficiency (TLR2/4)	2023-03-30	18/10856	1.51118e-05	0.00185875	0.00116918	6280/6279/3146	3
42	5	R-HSA-5686938	Regulation of TLR by endogenous ligand	2023-03-30	21/10856	2.44932e-05	0.00241014	0.001516	6280/6279/3146	3
43	5	R-HSA-6798695	Neutrophil degranulation	2023-08-30	480/10856	3.40821e-05	0.00279473	0.00175792	6280/6279/51316/1508/4069/3146/6036/718	8
44	5	R-HSA-168898	Toll-like Receptor Cascades	2023-05-30	157/10856	6.31502e-05	0.00443856	0.0027919	6280/6279/1508/7316/3146	5
45	5	R-HSA-5260271	Diseases of Immune System	2023-03-30	31/10856	8.12499e-05	0.00444166	0.00279386	6280/6279/3146	3
46	5	R-HSA-5602358	Diseases associated with the TLR signaling cascade	2023-03-30	31/10856	8.12499e-05	0.00444166	0.00279386	6280/6279/3146	3
47	5	R-HSA-166058	MyD88:MAL(TIRAP) cascade initiated on plasma membrane	2023-04-30	101/10856	0.000160609	0.00680619	0.00428117	6280/6279/7316/3146	4
48	5	R-HSA-168188	Toll Like Receptor TLR6:TLR2 Cascade	2023-04-30	101/10856	0.000160609	0.00680619	0.00428117	6280/6279/7316/3146	4
49	5	R-HSA-168179	Toll Like Receptor TLR1:TLR2 Cascade	2023-04-30	104/10856	0.000179838	0.00680619	0.00428117	6280/6279/7316/3146	4
50	5	R-HSA-181438	Toll Like Receptor 2 (TLR2) Cascade	2023-04-30	104/10856	0.000179838	0.00680619	0.00428117	6280/6279/7316/3146	4
51	5	R-HSA-512988	Interleukin-3, Interleukin-5 and GM-CSF signaling	2023-03-30	48/10856	0.000302884	0.0102197	0.0064283	3635/29760/7316	3
52	5	R-HSA-202403	TCR signaling	2023-04-30	120/10856	0.000311576	0.0102197	0.0064283	3635/2533/5698/7316	4
53	5	R-HSA-166016	Toll Like Receptor 4 (TLR4) Cascade	2023-04-30	135/10856	0.00048769	0.0145828	0.00917275	6280/6279/7316/3146	4
54	5	R-HSA-5218859	Regulated Necrosis	2023-03-30	57/10856	0.000503877	0.0145828	0.00917275	8743/7316/3146	3
55	5	R-HSA-5358351	Signaling by Hedgehog	2023-04-30	149/10856	0.000707529	0.0193391	0.0121645	5698/156/10376/7316	4
56	5	R-HSA-8852276	The role of GTSE1 in G2/M progression after G2 checkpoint	2023-03-30	77/10856	0.00121366	0.0314275	0.0197683	5698/10376/7316	3
57	5	R-HSA-449147	Signaling by Interleukins	2023-06-30	462/10856	0.00142827	0.0335037	0.0210742	3635/5698/1052/29760/7316/3146	6
58	5	R-HSA-109581	Apoptosis	2023-04-30	180/10856	0.00143003	0.0335037	0.0210742	8743/5698/7316/3146	4
59	5	R-HSA-5632684	Hedgehog 'on' state	2023-03-30	85/10856	0.00161454	0.0352484	0.0221716	5698/156/7316	3
60	5	R-HSA-912631	Regulation of signaling by CBL	1930-02-01	22/10856	0.00164779	0.0352484	0.0221716	29760/7316	2
61	5	R-HSA-5668599	RHO GTPases Activate NADPH Oxidases	1930-02-01	24/10856	0.00196204	0.0402219	0.0253	6280/6279	2
62	5	R-HSA-6803157	Antimicrobial peptides	2023-03-30	95/10856	0.00222092	0.041956	0.0263908	6280/6279/4069	3
63	5	R-HSA-9660826	Purinergic signaling in leishmaniasis infection	1930-02-01	26/10856	0.00230246	0.041956	0.0263908	10628/718	2
64	5	R-HSA-9664424	Cell recruitment (pro-inflammatory response)	1930-02-01	26/10856	0.00230246	0.041956	0.0263908	10628/718	2
65	5	R-HSA-202424	Downstream TCR signaling	2023-03-30	98/10856	0.00242687	0.0426421	0.0268224	3635/5698/7316	3
66	5	R-HSA-5357801	Programmed Cell Death	2023-04-30	210/10856	0.00251345	0.0426421	0.0268224	8743/5698/7316/3146	4
67	5	R-HSA-9020702	Interleukin-1 signaling	2023-03-30	103/10856	0.00279578	0.0439963	0.0276742	5698/7316/3146	3
68	5	R-HSA-5213460	RIPK1-mediated regulated necrosis	1930-02-01	29/10856	0.00286155	0.0439963	0.0276742	8743/7316	2
69	5	R-HSA-5675482	Regulation of necroptotic cell death	1930-02-01	29/10856	0.00286155	0.0439963	0.0276742	8743/7316	2
70	5	R-HSA-983169	Class I MHC mediated antigen processing & presentation	2023-05-30	377/10856	0.00342297	0.0491467	0.0309139	6280/6279/5698/7316/3146	5
71	5	R-HSA-977225	Amyloid fiber formation	2023-03-30	111/10856	0.0034549	0.0491467	0.0309139	6653/4069/7316	3
72	5	R-HSA-983705	Signaling by the B Cell Receptor (BCR)	2023-03-30	112/10856	0.0035434	0.0491467	0.0309139	5698/29760/7316	3
73	5	R-HSA-5610787	Hedgehog 'off' state	2023-03-30	113/10856	0.00363329	0.0491467	0.0309139	5698/10376/7316	3
74	5	R-HSA-445989	TAK1 activates NFkB by phosphorylation and activation of IKKs complex	1930-02-01	33/10856	0.00369599	0.0491467	0.0309139	7316/3146	2
75	6	R-HSA-913531	Interferon Signaling	1937-08-01	199/10856	2.71046e-07	7.42667e-05	5.47799e-05	9636/2537/3107/3106/3123/3113/3115/684	8
76	6	R-HSA-6798695	Neutrophil degranulation	1937-10-01	480/10856	3.0829e-06	0.000376268	0.000277539	6282/6280/6279/2207/3107/3106/10577/1535/1471/684	10
77	6	R-HSA-909733	Interferon alpha/beta signaling	1937-05-01	72/10856	4.11972e-06	0.000376268	0.000277539	9636/2537/3107/3106/684	5
78	6	R-HSA-195258	RHO GTPase Effectors	1937-08-01	327/10856	1.1195e-05	0.000596736	0.000440159	6280/6279/1063/7514/151246/60/10376/1535	8
79	6	R-HSA-166786	Creation of C4 and C2 activators	1937-03-01	14/10856	1.29286e-05	0.000596736	0.000440159	712/714/713	3
80	6	R-HSA-877300	Interferon gamma signaling	1937-05-01	91/10856	1.30672e-05	0.000596736	0.000440159	3107/3106/3123/3113/3115	5
81	6	R-HSA-1236975	Antigen processing-Cross presentation	1937-05-01	105/10856	2.62132e-05	0.00102606	0.000756831	6280/6279/3107/3106/1535	5
82	6	R-HSA-202430	Translocation of ZAP-70 to Immunological synapse	1937-03-01	19/10856	3.4015e-05	0.00116502	0.000859328	3123/3113/3115	3
83	6	R-HSA-202427	Phosphorylation of CD3 and TCR zeta chains	1937-03-01	22/10856	5.36794e-05	0.00140622	0.00103725	3123/3113/3115	3
84	6	R-HSA-2132295	MHC class II antigen presentation	1937-05-01	123/10856	5.61138e-05	0.00140622	0.00103725	972/3123/3113/3115/10376	5
85	6	R-HSA-166663	Initial triggering of complement	1937-03-01	23/10856	6.15865e-05	0.00140622	0.00103725	712/714/713	3
86	6	R-HSA-389948	PD-1 signaling	1937-03-01	23/10856	6.15865e-05	0.00140622	0.00103725	3123/3113/3115	3
87	6	R-HSA-5668599	RHO GTPases Activate NADPH Oxidases	1937-03-01	24/10856	7.02195e-05	0.00148001	0.00109167	6280/6279/1535	3
88	6	R-HSA-5663220	RHO GTPases Activate Formins	1937-05-01	140/10856	0.000103847	0.00203244	0.00149915	1063/7514/151246/60/10376	5
89	6	R-HSA-8964043	Plasma lipoprotein clearance	1937-03-01	33/10856	0.00018533	0.00338537	0.00249708	10577/348/341	3
90	6	R-HSA-202433	Generation of second messenger molecules	1937-03-01	34/10856	0.000202789	0.00347276	0.00256155	3123/3113/3115	3
91	6	R-HSA-1236974	ER-Phagosome pathway	1937-04-01	90/10856	0.000236684	0.00381479	0.00281383	6280/6279/3107/3106	4
92	6	R-HSA-977606	Regulation of Complement cascade	1937-03-01	47/10856	0.000533005	0.00811352	0.00598462	712/714/713	3
93	6	R-HSA-1236977	Endosomal/Vacuolar pathway	1937-02-01	11/10856	0.000609765	0.00879345	0.00648614	3107/3106	2
94	6	R-HSA-9648025	EML4 and NUDC in mitotic spindle formation	1937-04-01	117/10856	0.000643135	0.00881095	0.00649905	1063/7514/151246/10376	4
95	6	R-HSA-2500257	Resolution of Sister Chromatid Cohesion	1937-04-01	126/10856	0.000849524	0.0110843	0.00817587	1063/7514/151246/10376	4
96	6	R-HSA-166658	Complement cascade	1937-03-01	58/10856	0.000988471	0.012311	0.00908069	712/714/713	3
97	6	R-HSA-5602498	MyD88 deficiency (TLR2/4)	1937-02-01	17/10856	0.00148848	0.0177324	0.0130796	6280/6279	2
98	6	R-HSA-388841	Costimulation by the CD28 family	1937-03-01	69/10856	0.00163579	0.0179685	0.0132538	3123/3113/3115	3
99	6	R-HSA-5603041	IRAK4 deficiency (TLR2/4)	1937-02-01	18/10856	0.00167095	0.0179685	0.0132538	6280/6279	2
100	6	R-HSA-174824	Plasma lipoprotein assembly, remodeling, and clearance	1937-03-01	70/10856	0.00170504	0.0179685	0.0132538	10577/348/341	3
101	6	R-HSA-8963898	Plasma lipoprotein assembly	1937-02-01	19/10856	0.00186354	0.0189114	0.0139493	348/341	2
102	6	R-HSA-5686938	Regulation of TLR by endogenous ligand	1937-02-01	21/10856	0.00227876	0.0222993	0.0164482	6280/6279	2
103	6	R-HSA-983170	Antigen Presentation: Folding, assembly and peptide loading of class I MHC	1937-02-01	25/10856	0.00322758	0.0304951	0.0224935	3107/3106	2
104	6	R-HSA-2467813	Separation of Sister Chromatids	1937-04-01	191/10856	0.00389539	0.0355779	0.0262426	1063/7514/151246/10376	4
105	6	R-HSA-141424	Amplification of signal from the kinetochores	1937-03-01	96/10856	0.00418819	0.0358614	0.0264517	1063/7514/151246	3
106	6	R-HSA-141444	Amplification of signal from unattached kinetochores via a MAD2 inhibitory signal	1937-03-01	96/10856	0.00418819	0.0358614	0.0264517	1063/7514/151246	3
107	6	R-HSA-202424	Downstream TCR signaling	1937-03-01	98/10856	0.00443758	0.0360098	0.0265612	3123/3113/3115	3
108	6	R-HSA-499943	Interconversion of nucleotide di- and triphosphates	1937-02-01	30/10856	0.00463016	0.0360098	0.0265612	6241/1841	2
109	6	R-HSA-68877	Mitotic Prometaphase	1937-04-01	204/10856	0.00492214	0.0360098	0.0265612	1063/7514/151246/10376	4
110	6	R-HSA-5260271	Diseases of Immune System	1937-02-01	31/10856	0.0049389	0.0360098	0.0265612	6280/6279	2
111	6	R-HSA-5602358	Diseases associated with the TLR signaling cascade	1937-02-01	31/10856	0.0049389	0.0360098	0.0265612	6280/6279	2
112	6	R-HSA-1251985	Nuclear signaling by ERBB4	1937-02-01	32/10856	0.0052569	0.0360098	0.0265612	3925/348	2
113	6	R-HSA-389958	Cooperation of Prefoldin and TriC/CCT in actin and tubulin folding	1937-02-01	32/10856	0.0052569	0.0360098	0.0265612	60/10376	2
114	6	R-HSA-5626467	RHO GTPases activate IQGAPs	1937-02-01	32/10856	0.0052569	0.0360098	0.0265612	60/10376	2
115	6	R-HSA-69618	Mitotic Spindle Checkpoint	1937-03-01	113/10856	0.0065965	0.0440839	0.0325168	1063/7514/151246	3
116	6	R-HSA-9029569	NR1H3 & NR1H2 regulate gene expression linked to cholesterol transport and efflux	1937-02-01	37/10856	0.0069836	0.0455597	0.0336053	348/341	2
117	6	R-HSA-202403	TCR signaling	1937-03-01	120/10856	0.00778443	0.0496031	0.0365878	3123/3113/3115	3
118	7	R-HSA-6785807	Interleukin-4 and Interleukin-13 signaling	1935-05-01	108/10856	2.27268e-05	0.00797712	0.00679412	604/5295/3320/3566/3718	5
119	7	R-HSA-8939211	ESR-mediated signaling	1935-06-01	223/10856	6.9254e-05	0.0121541	0.0103516	2771/5295/2289/3320/3727/861	6
120	7	R-HSA-9006931	Signaling by Nuclear Receptors	1935-06-01	299/10856	0.000343491	0.0401884	0.0342286	2771/5295/2289/3320/3727/861	6
121	7	R-HSA-418597	G alpha (z) signalling events	1935-03-01	48/10856	0.000480755	0.0421863	0.0359301	6004/2771/2778	3
122	8	R-HSA-6804115	TP53 regulates transcription of additional cell cycle genes whose exact role in the p53 pathway remain uncertain	2023-02-23	20/10856	0.000797118	0.0455124	0.0398153	1263/7832	2
123	8	R-HSA-3700989	Transcriptional Regulation by TP53	2023-05-23	365/10856	0.000852719	0.0455124	0.0398153	26155/1263/3725/7832/4194	5
124	8	R-HSA-6804756	Regulation of TP53 Activity through Phosphorylation	2023-03-23	92/10856	0.000922549	0.0455124	0.0398153	26155/1263/4194	3
125	9	R-HSA-6798695	Neutrophil degranulation	1939-12-01	480/10856	6.39687e-08	8.89165e-06	7.20489e-06	1520/2207/1915/8635/427/1509/5660/719/3916/968/1675/7305	12
126	9	R-HSA-877300	Interferon gamma signaling	1939-06-01	91/10856	7.67111e-07	5.33142e-05	4.32005e-05	2209/3133/3122/3113/3115/3459	6
127	9	R-HSA-2132295	MHC class II antigen presentation	1939-06-01	123/10856	4.49757e-06	0.000208388	0.000168856	1520/972/3122/3113/3115/1509	6
128	9	R-HSA-198933	Immunoregulatory interactions between a Lymphoid and a non-Lymphoid cell	1939-06-01	132/10856	6.76826e-06	0.000235197	0.00019058	2209/3133/54209/29992/10870/7305	6
129	9	R-HSA-202430	Translocation of ZAP-70 to Immunological synapse	1939-03-01	19/10856	3.99198e-05	0.00110977	0.000899245	3122/3113/3115	3
130	9	R-HSA-202427	Phosphorylation of CD3 and TCR zeta chains	1939-03-01	22/10856	6.29716e-05	0.00125513	0.00101703	3122/3113/3115	3
131	9	R-HSA-913531	Interferon Signaling	1939-06-01	199/10856	6.93309e-05	0.00125513	0.00101703	2209/3133/3122/3113/3115/3459	6
132	9	R-HSA-389948	PD-1 signaling	1939-03-01	23/10856	7.22375e-05	0.00125513	0.00101703	3122/3113/3115	3
133	9	R-HSA-2424491	DAP12 signaling	1939-03-01	30/10856	0.000162747	0.00251354	0.00203672	3133/54209/7305	3
134	9	R-HSA-202433	Generation of second messenger molecules	1939-03-01	34/10856	0.0002375	0.00330125	0.002675	3122/3113/3115	3
135	9	R-HSA-2172127	DAP12 interactions	1939-03-01	45/10856	0.00054802	0.00692498	0.0056113	3133/54209/7305	3
136	9	R-HSA-1236977	Endosomal/Vacuolar pathway	1939-02-01	11/10856	0.000677682	0.00784982	0.0063607	1520/3133	2
137	9	R-HSA-388841	Costimulation by the CD28 family	1939-03-01	69/10856	0.00190663	0.0203863	0.016519	3122/3113/3115	3
138	9	R-HSA-416700	Other semaphorin interactions	1939-02-01	19/10856	0.00206907	0.020543	0.0166459	54209/7305	2
139	9	R-HSA-2029485	Role of phospholipids in phagocytosis	1939-02-01	25/10856	0.00358095	0.0316477	0.0256441	2209/122618	2
140	9	R-HSA-9660826	Purinergic signaling in leishmaniasis infection	1939-02-01	26/10856	0.00387059	0.0316477	0.0256441	3553/719	2
141	9	R-HSA-9664424	Cell recruitment (pro-inflammatory response)	1939-02-01	26/10856	0.00387059	0.0316477	0.0256441	3553/719	2
142	9	R-HSA-202424	Downstream TCR signaling	1939-03-01	98/10856	0.00515203	0.0397851	0.0322379	3122/3113/3115	3
143	9	R-HSA-1236975	Antigen processing-Cross presentation	1939-03-01	105/10856	0.00624124	0.0456596	0.0369979	2209/1520/3133	3
