## Supplemental table 10 for "Single-cell transcriptomic landscape of the neuroimmune compartment in amyotrophic lateral sclerosis brain and spinal cord"

### Sheet: ChooseR_medCI
res	low_med	med	high_med	n_clusters
0.25	0.162106	0.351988	0.375628	10
0.35	0.0170878	0.352999	0.373845	11
0.5	0.104973	0.325184	0.368648	12
0.6	0.186261	0.321364	0.359707	12
0.75	0.101691	0.267283	0.338709	15
0.9	0.093553	0.245989	0.301914	18
1	0.0757609	0.196111	0.312368	19
1.25	0.176553	0.218612	0.286073	20
1.5	0.161318	0.250381	0.285479	21
2	0.126762	0.180643	0.3193	25
3	0.131137	0.173605	0.219279	31
4	0.109253	0.163524	0.20627	37
6	0.104246	0.166984	0.203063	54
