## Supplemental table 12 for "Single-cell transcriptomic landscape of the neuroimmune compartment in amyotrophic lateral sclerosis brain and spinal cord"

### Sheet: independent
	Cluster	metadata	chi-squared	df	p_val	p_val_BH	p_val_holm
Kruskal-Wallis chi-squared	1	ALS	8.28072	1	0.00400682	0.0133313	0.0601023
Kruskal-Wallis chi-squared1	2	ALS	7.11686	1	0.00763625	0.0171284	0.0916349
Kruskal-Wallis chi-squared2	3	ALS	5.37085	1	0.0204761	0.0389045	0.204761
Kruskal-Wallis chi-squared3	4	ALS	7.00826	1	0.00811343	0.0171284	0.0916349
Kruskal-Wallis chi-squared4	5	ALS	12.0573	1	0.000515889	0.00547248	0.00980189
Kruskal-Wallis chi-squared5	6	ALS	3.11449	1	0.0775987	0.105313	0.465592
Kruskal-Wallis chi-squared6	7	ALS	7.34972	1	0.00670734	0.0171284	0.0871954
Kruskal-Wallis chi-squared7	8	ALS	11.0351	1	0.000894031	0.00547248	0.0151985
Kruskal-Wallis chi-squared8	9	ALS	10.5656	1	0.0011521	0.00547248	0.0184336
Kruskal-Wallis chi-squared9	10	ALS	4.86932	1	0.0273383	0.0472207	0.246045
Kruskal-Wallis chi-squared10	11	ALS	3.45844	1	0.0629298	0.0919743	0.440508
Kruskal-Wallis chi-squared11	12	ALS	0.139324	1	0.708954	0.792361	1
Kruskal-Wallis chi-squared12	13	ALS	3.8507	1	0.0497253	0.0787317	0.397802
Kruskal-Wallis chi-squared13	14	ALS	2.91447	1	0.0877884	0.111199	0.465592
Kruskal-Wallis chi-squared14	15	ALS	11.3734	1	0.000745038	0.00547248	0.0134107
Kruskal-Wallis chi-squared15	16	ALS	1.01028	1	0.314835	0.373866	1
Kruskal-Wallis chi-squared16	17	ALS	0.0513129	1	0.820794	0.866394	1
Kruskal-Wallis chi-squared17	18	ALS	8.19099	1	0.00420989	0.0133313	0.0601023
Kruskal-Wallis chi-squared18	19	ALS	0.00155266	1	0.968568	0.968568	1

### Sheet: azimuth
	Cluster	Cluster	metadata	chi-squared	df	p_val	p_val_BH
Kruskal-Wallis chi-squared	1	CD16 Mono	ALS	4.61762	1	0.0316451	0.0727838
Kruskal-Wallis chi-squared1	2	CD8 Na∩ve	ALS	4.99265	1	0.0254552	0.0650521
Kruskal-Wallis chi-squared2	3	NK	ALS	0.333781	1	0.563441	0.68206
Kruskal-Wallis chi-squared3	4	B Memory	ALS	1.80673	1	0.178901	0.257171
Kruskal-Wallis chi-squared4	5	CD4 TCM	ALS	7.3989	1	0.00652638	0.0486166
Kruskal-Wallis chi-squared5	6	CD 8 TEM	ALS	4.23154	1	0.0396794	0.082966
Kruskal-Wallis chi-squared6	7	MAIT	ALS	4.99265	1	0.0254552	0.0650521
Kruskal-Wallis chi-squared7	8	Plasmablast	ALS	6.5763	1	0.0103346	0.0486166
Kruskal-Wallis chi-squared8	9	HSPC	ALS	2.59708	1	0.107061	0.16416
Kruskal-Wallis chi-squared9	10	B Na∩ve	ALS	0	1	1	1
Kruskal-Wallis chi-squared10	11	CD14 Mono	ALS	0.0766951	1	0.781827	0.817365
Kruskal-Wallis chi-squared11	12	CD8 TCM	ALS	8.58282	1	0.0033935	0.0390253
Kruskal-Wallis chi-squared12	13	gDT	ALS	6.53641	1	0.0105688	0.0486166
Kruskal-Wallis chi-squared13	14	cDC2	ALS	9.76255	1	0.00178103	0.0390253
Kruskal-Wallis chi-squared14	15	B intermediate	ALS	3.57732	1	0.0585737	0.10363
Kruskal-Wallis chi-squared15	16	CD4 TEM	ALS	5.74778	1	0.0165095	0.0632864
Kruskal-Wallis chi-squared16	17	dnT	ALS	4.99265	1	0.0254552	0.0650521
Kruskal-Wallis chi-squared17	18	Treg	ALS	0.533333	1	0.465209	0.594433
Kruskal-Wallis chi-squared18	19	CD4 Proliferating	ALS	2.91447	1	0.0877884	0.144224
Kruskal-Wallis chi-squared19	20	cDC1	ALS	1.67216	1	0.195969	0.265134
Kruskal-Wallis chi-squared20	21	pDC	ALS	0.179954	1	0.671413	0.735357
Kruskal-Wallis chi-squared21	22	NK_CD56bright	ALS	0.239583	1	0.624507	0.718183
Kruskal-Wallis chi-squared22	23	NK Proliferating	ALS	3.83333	1	0.0502429	0.0962989
